# Development of Wheat-*Aegilops caudata* Introgression Lines and Their Characterisation Using Genome-Specific KASP Markers

**DOI:** 10.1101/2020.03.03.975326

**Authors:** Surbhi Grewal, Manel Othmeni, Jack Walker, Stella Hubbart Edwards, Cai-yun Yang, Duncan Scholefield, Stephen Ashling, Peter Isaac, Ian P. King, Julie King

## Abstract

*Aegilops caudata* L. [syn. *Ae. markgrafii* (Greuter) Hammer], a diploid wild relative of wheat (2n = 2x = 14, CC), is an important source for new genetic variation for wheat improvement due to a variety of disease resistance factors along with tolerance for various abiotic stresses. Its practical utilisation in wheat improvement can be facilitated through the generation of genome-wide introgressions leading to a variety of different wheat–*Ae. caudata* recombinant lines. In this study, we report the generation of nine such wheat–*Ae. caudata* recombinant lines which were characterized using wheat genome-specific KASP (Kompetitive Allele Specific PCR) markers and multi-colour genomic *in situ* hybridization (mcGISH). Of these, six lines have stable homozygous introgressions from *Ae. caudata* and will be used for future trait analysis. Through a combination of molecular and cytological analysis of all the recombinant lines, we were able to physically map 182 KASP markers onto the seven *Ae. caudata* chromosomes, of which 155 were polymorphic specifically with only one wheat subgenome. Comparative analysis of the physical positions of these markers in the *Ae. caudata* and wheat genomes confirmed that the former had chromosomal rearrangements with respect to wheat, as previously reported. These wheat–*Ae. caudata* recombinant lines and KASP markers provide a useful genetic resource for wheat improvement with the latter having a wider impact as a tool for detection of introgressions from other Aegilops species into wheat.
