## Supplementary Table 1 for "Development of Wheat-*Aegilops caudata* Introgression Lines and Their Characterisation Using Genome-Specific KASP Markers"

### Sheet: Sheet1
ID	Primer_AlleleFAM	Primer_AlleleHEX	Primer_Common	AlleleFAM	AlleleHEX	Sequence	CG%_FAM	CG%_HEX	CG%_Common
WRC0002	GGACAGCCAAAGAGTAAAAGGAGT	GGACAGCCAAAGAGTAAAAGGAGA	CAATTGATTCTGAACCTCACTGCAAGTAA	A	T	AACCTCACTGCAAGTAAGGC[A/T]CTCCTTTTACTCTTTGGCTG	45.8	45.8	37.9
WRC0008	TTTAACTGCCAATGGTACAATTTGCG	CTTTTAACTGCCAATGGTACAATTTGCT	CTGGAATCATTGGCATTGTACAGGACT	G	T	GCCAATGGTACAATTTG<C>[G/T]TTGATGT<A>GTCCTGTACA	38.5	35.7	44.4
WRC0009	AGTGACTATCACTATTCTTCTAGGAG	ATAGTGACTATCACTATTCTTCTAGGAA	AGCTCTGAACCACTGAAAGAGTCG	C	T	AGAGTC<G>TGAACAATTCA[C/T]TCCTAGAAGAATAGTGATAG	37	32.1	50
WRC0015	GATGAGTCTGGRATCTGGACCC	AGATGAGTCTGGRATCTGGACCT	GCAGCTACGGTTAACAATCTCAATAAGAA	C	T	ATGAGTCTGGRATCTGGACC[C/T]<TTCATTCTTA>TTGAGATT	56.8	50	37.9
WRC0023	TCGTCGAACACTATTTGTCGTTC	CTTCGTCGAACACTATTTGTCGTTG	TGGTACCCTGTTTACAGCCCACTT	C	G	GTCGAACACTATTTGTCGTT[C/G]AC<A>AGTGGGCTGTAAACA	44.4	44	50
WRC0041	CGTAGGATCTCTTTTGTGCAGCG	CGTAGGATCTCTTTTGTGCAGCA	TTTCCCATTACGAAGCACAYACCTTGT	C	T	TTACGAAGCACAYACCTTGT[C/T]GCTGCACAAAAGAGATCCTA	52.2	47.8	42.6
WRC0042	GGAGTGACTTTCGTCTTGAAGTG	GGAGTGACTTTCGTCTTGAAGTC	GCACATACCTTGTYGCTGCACAAAA	C	G	AKATCCTAYGGCTGGCACAA[C/G]ACTTCAAGACGAAAGTCACT	45.8	45.8	46
WRC0049	ATTTTCCTCTGTGCCTGTACTTAATC	TTCCTCTGTGCCTGTACTTAATT	GAATAACTGGATAGGCGAACCAATGC	C	T	CCTCTGTGCCTGTACTTAAT[C/T]GACTGCTGTTTTTCTAG<G>	38.5	37	46.2
WRC0059	CAGAGCAGTGAATTGTGCAGCAG	CAGAGCAGTGAATTGTGCAGCAT	ACATCAATATATTTTACGGAACTACCMAGC	G	T	GAGCAGTGAATTGTGCAGCA[G/T]CATCCCTGCCT<G>CTKGGT	52.2	47.8	35
WRC0063	GTCATCCATACTTGCCATATGATGG	AGTCATCCATACTTGCCATATGATGA	GCTACAATTTCAGGGGAGAACTTCC	C	T	GAGAACTTC<C>AAAGCAGA[C/T]CATCATATGGCAAGTATGGA	44	37	48
WRC0074	AGGAGCTGCGATTGTTCGTCC	CAGGAGCTGCGATTGTTCGTCT	GGAACCGCCTCACACAAGGGTA	C	T	AGGAGCTGCGATTGTTCGTC[C/T]CTGGAGAGTACCCTTGTGTG	57.1	54.5	59.1
WRC0076	CCAAGCAAGCGGTGTTGATACTG	CCAAGCAAGCGGTGTTGATACTC	CCAGCTCGCTCAACGACTTGCAAA	C	G	<>CTTG<CA>A<ACT>GAAAT[C/G]AGTATCAACACCGCTTGCTT	52.2	52.2	54.2
WRC0077	CAACACCACATTCAACTATATAACTCG	CCAACACCACATTCAACTATATAACTCA	CTTTTTACCGAATGTTGATCATTTGTGCCA	C	T	ATTTGTGCC<A>ATTCGAAC[C/T]GAGTTATATAGTTGAATGTG	37	35.7	36.7
WRC0091	CCTTGGTCATCTGCTGGATGTTC	CCTTGGTCATCTGCTGGATGTTA	GATGCCGAAGAACGGAAAGATGAGT	G	T	<T>GACCTGTCCCAGAACCT[G/T]AACATCCAGCAGATGACCAA	52.2	47.8	48
WRC0095	GATACACCCAGTTTTATCCACTCATAAA	ATACACCCAGTTTTATCCACTCATAAG	TTGGGATGTGAGGTATTAAAACCATGAGT	A	G	CCAGTTTTATCCACTCATAA[A/G]TT<C>GGA<A>C<TC>ATGG	34.5	34.5	37.9
WRC0108	CGTGTATGTAGGTCAGATTTAACCCA	GTGTATGTAGGTCAGATTTAACCCG	TATCTGCAGGACCGCCCCAACT	A	G	<T>AG<G>TCAGATTTAACCC[A/G]G<CG>A<A>GTTGGG<G>CG	42.3	44	59.1
WRC0114	GGTCCTATTATGGATCTGATCCTA	GGTCCTATTATGGATCTGATCCTG	WTACCCACTGTCTGTCACGAAACCT	A	G	CCTATTATGGATCTGATCCT[A/G]GGGCCTTCCTCCCAAGAT<A>	42.9	44	48
WRC0120	TGCATTCGACTCGAATGTCAGT	GCATTCGACTCGAATGTCAGG	GGTTTCATGGAATTTTACATTACACATCAT	A	C	<A>CTTGCAAACTGGGGTCTG[A/C]CTGACATTCGAGTCGAATGC	48	47.8	30
WRC0124	GTGGATACAAAAGTGAATAAATGTGATAC	CGTGGATACAAAAGTGAATAAATGTGATAA	GTACCCTATCTAGTAAATAAATTTGGGGAG	G	T	GGGGA<G>TGTATTATAAGT[G/T]TATCACATTTATTCACTTTT	31	30	36.7
WRC0126	GTAGGGGTCGCTTGTCATTTTAGA	AGGGGTCGCTTGTCATTTTAGC	TCCGTMGGCGGCAAGTCCAAC	A	C	GGGGTCGCTTGTCATTTTAG[A/C]<G>TTGGACTTGCCGCCKAC	45.8	47.8	64.3
WRC0127	ATAGCAAGCTCGCTCTATAGGTACT	ATAGCAAGCTCGCTCTATAGGTACA	CTGCTTAATTAACCTTTCTTGTACYAATCA	A	T	C<A>CTAC<C>AGATGTTAC[A/T]GTACCTATAGAGCGAGCTTG	44	44	31.7
WRC0128	GCTTAATTAACCTTTCTTGTACC	CTGCTGCTTAATTAACCTTTCTTGTACT	CTCTATAGGTACAGTAACATCTGGTAGT	C	T	TTAATTAACCTTTCTTGTAC[C/T]AATC<A>CTAC<C>AGATGT	34.8	35.7	39.3
WRC0130	GATACACCAGTTGGCTGTGGAC	AATGATACACCAGTTGGCTGTGGAT	TTGGCTGCTGTCATCGCCAGCA	C	T	ATACACCAGTTGGCTGTGGA[C/T]CTATGATTCT<G>TT<T>GC	52.2	42.3	59.1
WRC0131	TGCTTCATCAATGCCCCTTTCCTT	GCTTCATCAATGCCCCTTTCCTG	CCGGGTCGAAAGCWATAGATTCAAGAA	A	C	TCACCANGTGGACCCCTGAC[A/C]AGGAAAGGGGCATTGATGAA	44	48	44.4
WRC0134	CCACCACCAGGGACAAGAATATG	CCACCACCAGGGACAAGAATATA	GGACCCTCGTGCCACCGCA	C	T	<>CGTGCCACCGC<A>ATCTT[C/T]ATATTCTTGTCCCTGGTGGT	52.2	47.8	73.7
WRC0142	CCGATGGCAGTACAGAGAGATCT	CGATGGCAGTACAGAGAGATCC	CCGCTTGTAATCCSTGCTTGCC	A	G	TTGTAATCCSTGCTTGC<C>[A/G]GATCTCTCTGTACTGCCATC	52.2	54.5	59.1
WRC0149	TGCCATTCCTGATGGAAGGT	CTTGCCATTCCTGATGGAAGGC	CTCCATGAAAGTCAAGATGACTTTCAACA	A	G	<>AGATGACTTTCAAC<A>TC[A/G]CCTTCCATCA<G>GAATGGC	52.2	54.5	37.9
WRC0152	GCCCGTCCAAGCTTTGTACTCA	CCCGTCCAAGCTTTGTACTCG	CAGGAACTCCATGACCGATGCAG	A	G	C<G>TCCAAGCTTTGTACTC[A/G]GATATTCCAGT<C>TGCATC	54.5	57.1	56.5
WRC0155	GGCTTGCTTCCAGATGCTTCG	CTGGCTTGCTTCCAGATGCTTCA	GTCATAGCTTCATGGGAGCTAGCTT	C	T	T<T>TGTGGGTGATGAACTA[C/T]GAAGCATCTGGAAGCAAGCC	56.5	52.2	48
WRC0157	TCATCGTGGAATACTCAGACG	CCTTCATCGTGGAATACTCAGACA	CCATGGCAGCTTTCTCAAGTAGCTT	C	T	AGTAGCTTGCCTGTGTGGGC[C/T]GTCTGAGTATTCCACGATGA	47.8	44	48
WRC0159	GTTGTYTTCGACGAGGAGGCAG	GTTGTYTTCGACGAGGAGGCAA	CCGRTGCCTCCCAGCTCCAA	C	T	CGRTGCCTCCCAGCTCCAAC[C/T]TGCCTCCTCGTCGAARACAA	54.3	50	67.5
WRC0170	ATTTATTTCCACGGGAAACCACAYATAT	ATTTCCACGGGAAACCACAYATAC	TGGGGAAACACGAAATGCGGGAAT	A	G	TRCGRTGCTGCCAATTTATT[A/G]TATRTGTGGTTTCCCGTGGA	32.8	40.4	50
WRC0174	ATCAGCAGAGTTTGACGTGAGAC	AGATCAGCAGAGTTTGACGTGAGAT	GCARGTGTCTGGCATCAAGTTGCTT	C	T	CAGCAGAGTTTGACGTGAGA[C/T]CCAAGCAACTTGATGCCAGA	47.8	44	50
WRC0190	GCGACTGGAGCAGGAACTCC	AGCGACTGGAGCAGGAACTCA	GTTCGTCCAGTGATCGACTGGGAT	G	T	GGA<T>AAGGGGAAGGCAGT[G/T]GAGTTCCTGCT<C>CAGTCG	65	57.1	54.2
WRC0192	GTGATGATTCCCATGGGAAGGGA	GATGATTCCCATGGGAAGGGG	ACATAAAACCCAACTCAAGTTACGCTACA	A	G	GATGATTCCCATGGGAAGGG[A/G]AAGGT<C>GAGTAGGC<T>G	52.2	54.5	37.9
WRC0196	TCGTCTAACATGCATGTTGTATATTATTG	CTTCGTCTAACATGCATGTTGTATATTATTT	TCAATGTTAACTGTTATCACGGGTCAGAA	G	T	CATGCATGTTGTATATTATT[G/T]TTCTGACCCGTGATAACAGT	32.3	29	37.9
WRC0207	AAGGMACAGTGGCCTGGGTC	AAGGMACAGTGGCCTGGGTT	GCACGTTGCAGAAGATGATCATATGC	C	T	RAAGGMACAGTGGCCTGGGT[C/T]GATCTCTC<G>CATATGATC	62.5	57.5	46.2
WRC0219	AATGCTTCTCCGGGAGAACGTC	AAATGCTTCTCCGGGAGAACGTT	ATGAACTGGCCGTTGCGGTCG	C	T	ATGCTTCTCCGGGAGAACGT[C/T]GGCTCTCT<C>GACCGCAAC	54.5	47.8	61.9
WRC0225	GCCTTGGCATGGATWGGATCC	GGCCTTGGCATGGATWGGATCT	AGTGGCCCTRGCAACATGGAGTA	C	T	GCCTTGGCATGGATWGGATC[C/T]RTTGTGTTGCTTA<G>CTTA	57.1	54.5	54.3
WRC0226	ATTGCCAGTATAAAGGCAGGCAC	GCCAGTATAAAGGCAGGCAG	TAGTATTCCACCAGCCAAGGGGTAA	C	G	TGCCAGTATAAAGGCAGGCA[C/G]ATCAGT<T>TACCCCTTGGC	47.8	47.8	48
WRC0229	TATTTCARCTTTTGATAGACTGGT	GCTTATTTCARCTTTTGATAGACTGGC	ATTAAAAGATGCACATCAAAAYGGAGCCAA	A	G	A<T>CAAAAYGGAGCCA<A>[A/G]<CCAG>TC<T>ATC<A>AAA	35	37.5	35
WRC0235	TGAGCTTCGCCTCATTCCCC	GAGCTTCGCCTCATTCCCG	AAGATCGCSGACGCGTTCGGT	C	G	TTGAGCTTCGCCTCATTCCC[C/G]GAGTTCTTRCTCTGCTGGRT	60	63.2	61.9
WRC0244	AGATGCGAGAGACTGGATCCGA	GATGCGAGAGACTGGATCCGG	CTCGTGCAYGAGTGTCAGGAATTG	A	G	GATGCGAGAGACTGGATCCG[A/G]TAGCC<C>AATTCCTGACAC	52.2	61.9	52.1
WRC0247	ACATGAGTACCTCGAAGTTGTAGC	ACATGAGTACCTCGAAGTTGTAGG	TATGGGAAGGTTCCCTTCCAGCTAT	C	G	TGAGTACCTCGAAGTTGTAG[C/G]GGTCATAGCTGGAAGGGAAC	44	44	48
WRC0253	GCACATGCGATGATCCAGC	GCTGCACATGCGATGATCCAGT	CAGAGTGCCTGAATTTCAGCATCTTTC	C	T	CTGCACATGCGATGATCCAG[C/T]AARTTACCTGGATGCAGAGG	56.5	52.2	44.4
WRC0256	GCGCACAGGGAAACCAACCC	GCGCACAGGGAAACCAACCG	GAGAAACATGCCAAATGCGTATACATCT	C	G	CGCACAGGGAAACCAAC<C>[C/G]CCTTCAC<AG>ATGTATACG	65	65	39.3
WRC0272	AACAAGAATGTTGGTTCAGTGAAATGTTTA	AACAAGAATGTTGGTTCAGTGAAATGTTTT	GCATATTGGCACTCCTGTAGTTGTATG	A	T	GTTGGTTCAGTGAAATGTTT[A/T]TTCAAAGAACCAACCATCGT	30	30	44.4
WRC0275	GTATACTGATGTGATCCCATCATAGA	GTATACTGATGTGATCCCATCATAGC	GATGGACAGCAAGACTGCTACATAC	A	C	CTGATGTGATCCCATCATAG[A/C]GCCGCGGCTGTTRAGATGAG	38.5	42.3	48
WRC0276	AACTCAGGTGAATTTGCCGAGTTCT	CTCAGGTGAATTTGCCGAGTTCC	CATGGCCAGAGGGCAATCACC	A	G	GGCAATCAC<C>AAGAAGAG[A/G]GAACTCGGCAAATTCACCTG	44	52.2	61.9
WRC0277	AACTTAGCTTACATTCCACACCGTG	GAACTTAGCTTACATTCCACACCGTA	TTTCTTTTTTCCCGATGAAGCTGTGTT	C	T	CTCCAGGCATTACATCTACG[C/T]ACGGTGTGGAATGTAAGCTA	44	42.3	37
WRC0279	AAGACTTTGCCCTGCCAAACACT	AGACTTTGCCCTGCCAAACACC	GCTCAAGAGGGATAGACGGGATGA	A	G	GGATTGAATACTGGTAGARG[A/G]GTGTTTGGCAGGGCAAAGTC	47.8	54.5	54.2
WRC0280	TCTGGATGTTGTTTTGCGCCAG	CTGGATGTTGTTTTGCGCCAC	TACRATGCTATACTTCCAGGAAACATCTT	C	G	ACATCT<T>CCATACAACCA[C/G]TGG<C>GCAAAACAACATCC	47.8	47.8	36.2
WRC0289	TCGTGCCGTCTGAGCC	GAGCTTCGTGCCGTCTGAGCT	CGCGGATGCCTCCGGCCAT	C	T	GCTTCGTGCCGTCTGAG<C>[C/T]GGATCTCTCGAA<T>CTGAG	68.4	61.9	73.7
WRC0291	TTATTTGAAGTTATTCGGTAAATATGGAC	CTTTATTTGAAGTTATTCGGTAAATATGGAT	CCTGACACCTTAAACATTACTAGT	C	T	AGTTATTCGGTAAATATGGA[C/T]GGGCGCGGCAACGCGCTCAT	29	25	37.5
WRC0293	AGCAATCTGCAGTATCTTGCCATTTA	GCAATCTGCAGTATCTTGCCATTTG	GCTGTCATTTGGCCAGGTGATTCAAT	A	G	TG<C>AGTATCTTGCCATTT[A/G]CTGGGA<A>GTCCCA<A>CC	38.5	44	46.2
WRC0297	GTTTGGATTGTAAATCTGGGCCC	GTTTGGATTGTAAATCTGGGCCA	GTACAATTGAYGTTTATCACATAGAATGTA	G	T	ATCACATAGAATGTATGTAA[G/T]GGCCCAGATTTACAATCCAA	47.8	43.5	28.3
WRC0309	CTGCAGGTTACGGTAGTGA	CTCTGCAGGTTACGGTAGTGG	GGAGGAAGACCACCCTATCAGCTT	A	G	CTCTGCAGGTTACGGTAGTG[A/G]GCAGGAAGCTGATAGGGTGG	52.2	57.1	54.2
WRC0319	CCAAAACAGGGAGGTCTTCCACT	CAAAACAGGGAGGTCTTCCACC	ACCGTCCTATCATCAAAAAGAGCAACA	A	G	AAC<A>GAACTACTAAGATC[A/G]GTGGAAGACCTCCCTGTTTT	52.2	54.5	40.7
WRC0335	CACRGATTACCAACTAGATTACCGAAT	CACRGATTACCAACTAGATTACCGAAA	GCTTCAAGCGCTTGACTACTGTATTTAT	A	T	<T>GTATACGCGTACCCGAG[A/T]TTCGGTAATCTAGTTGGTAA	38.9	38.9	39.3
WRC0348	GTACTGGCTGATCTCGGCG	CTGTACTGGCTGATCTCGGCA	CGTTTCAACGACAAAATATCCGAGAGT	C	T	CAAAATATCCGAGAG<T>GA[C/T]GCCGAGATCAGC<C>AGTAC	61.9	57.1	40.7
WRC0349	GTGGCAAGCTCTTGCCTGTACTT	GGCAAGCTCTTGCCTGTACTG	CGTTTCAACGACAAAMTATCCGAGAGT	A	C	AG<T>GAYGCCGAGATCAGC[A/C]AGTACAGGCAAGAGCTTGCC	52.2	54.5	42.6
WRC0355	GGACTGGTTCGCGAACGTCAG	GGACTGGTTCGCGAACGTCAA	CTTYGATCTGACGGCGTCGTGA	C	T	TGCTGCAGGCGATGCCGGTG[C/T]TGACGTTCGCGAACCAGTCC	61.9	57.1	56.8
WRC0367	AAGGGTACATTGCCCTTCACAAGA	GGGTACATTGCCCTTCACAAGG	CCAAATTGGAGACAATAGYATTAGACGAG	A	G	GGTACATTGCCCTTCACAAG[A/G]CCCCATCTACTYGAGCTGAT	45.8	54.5	39.7
WRC0370	ATGGAGCCATTCTTGTTGAAGGTG	CATGGAGCCATTCTTGTTGAAGGTA	CTGGAGTTCTCAAGCATCCGATCC	C	T	TACATGGGGAGCACAGAGTA[C/T]ACCTTCAACAAGAATGGCTC	45.8	42.3	54.2
WRC0373	GGAGGACGGYGATTTCGCTGAA	GAGGACGGYGATTTCGCTGAG	CGACGAGGTTGAGCACMAGGATT	A	G	GAGGACGGYGATTTCGCTGA[A/G]CTGTATGTGTTCAARTGGAC	56.8	59.5	54.3
WRC0382	AACGTCATGGAAGCCAAGATCGTA	CGTCATGGAAGCCAAGATCGTC	ACTCCCTTYCCGTTGGCACTGAAT	A	C	GTCATGGAAGCCAAGATCGT[A/C]GTAAGCTCATGTGGCCACGA	45.8	54.5	52.1
WRC0384	GCCTTTGCACGGRTCATTGGTG	GCCTTTGCACGGRTCATTGGTA	AAGTTTGCTGTTATGACACAACCTSTGA	C	T	TGAYGATTGGACCCTATGYC[C/T]ACCAATGAYCCGTGCAAAGG	54.3	47.9	39.3
WRC0387	AGCTGTTCAACTCACTGATAGCACA	CTGTTCAACTCACTGATAGCACG	CTTCAGCGAGGYTGGGAGCGTT	A	G	GTTCAACTCACTGATAGCAC[A/G]CCAGTCAACGCTCCCARCCT	44	47.8	61.4
WRC0390	AGATGCCAATCTTACAGCAAAAGTG	CTAGATGCCAATCTTACAGCAAAAGTA	CCTAAAAGAAGCCTYGACAGTCCAAAA	C	T	CTYGACAGTCCAAAATCTGA[C/T]ACTTTTGCTGTAAGATTGGC	40.7	34.5	42.6
WRC0391	AACACAATCAGAACCAAACATGTGAAG	AACACAATCAGAACCAAACATGTGAAC	AATTATGTGACTTATGTAATATRGTACCTG	C	G	TTGATTARTTGGTTGTTTTT[C/G]TTCACATGTTTGGTTCTGAT	37	37	28.3
WRC0401	TTAGGCCTTATGTTTGTCAAGTGTCA	AGGCCTTATGTTTGTCAAGTGTCG	TGACTACACATTTTACCCCGCCAAAAAAT	A	G	CCTTATGTTTGTCAAGTGTC[A/G]ACATGT<A>TTTTTTGGCGG	37	42.3	37.9
WRC0403	AAGCATTATGAATGCACAGACGACG	AAGCATTATGAATGCACAGACGACC	TGTATACAGAGAATACATGGGTTTCCGTA	C	G	TTCCGT<A>TTCTCACTCTC[C/G]GTCGTCTGTGCATTCATAAT	44	44	37.9
WRC0404	AGTATCTTATGCCCTCGGGATCA	GTATCTTATGCCCTCGGGATCG	CAAATTCCATGAGGGCAAACAAGACCA	A	G	TCTTATGCCCT<CGG>GATC[A/G]GTAC<GT>GGTCTT<G>TTT	47.8	54.5	44.4
WRC0405	CAAAAGTACTGCGTTTTACCCTCCAT	AAAAGTACTGCGTTTTACCCTCCAC	GACARGACAGTCTCGGTCAAAGCAT	A	G	TCTTYGCTGAAGCCAAATCC[A/G]TGG<A>GGGTAAAACGCAGT	42.3	44	50
WRC0406	GCCCTTTCTTGTCCAAATGTTCCT	CCCTTTCTTGTCCAAATGTTCCC	AAGGGGGTAGAGGAGGGTGAC	A	G	CATTGATGAGAAGTCCATCA[A/G]GGAACATTTGGACAAGAAAG	45.8	47.8	61.9
WRC0409	GACACCAGGACTACTGAAGGAAG	GACACCAGGACTACTGAAGGAAC	GCTTCATGCCAGCAGCTTGTATCAA	C	G	GCTTGTATCAATTCCTTTTC[C/G]TTCCTTCAGTAGTCCTGGTG	52.2	52.2	48
WRC0412	ACGARATCGAGCGTGAGAAAGATT	CGARATCGAGCGTGAGAAAGATC	ACCGGCCTCGCCCTRCTCTTT	A	G	CACTACCTCTACTGCGCACA[A/G]ATCTTTCTCACGCTCGATYT	43.8	50	64.3
WRC0415	GCACTCAACGATATCTCGCAAA	GCACTCAACGATATCTCGCAAG	CGAGTACATAAGCACACCAATTAAATTCC	A	G	CACTCAACGATATCTCGCAA[A/G]TTAA<G>GAATTTAATTGGT	45.5	50	37.9
WRC0421	CAGGTGTATTTTGTGRTTTCAACCTATTTA	AGGTGTATTTTGTGRTTTCAACCTATTTC	GAAGCAACTTTGCCTGAAACTCGTTATAA	A	C	<G>RTTTCAA<C>C<T>ATTT[A/C]G<C>AR<A>A<T>TATAA<C>	30.6	32.8	37.9
WRC0431	GCCATCGGCGTACGAGCCA	CCATCGGCGTACGAGCCC	YGCTGATGCTGGTACGGCGAC	A	C	GCGCCATCGGCGTACGAGCC[A/C]TACTACTACCCCGAT<C>CC	68.4	72.2	64.3
WRC0436	CACTGCTTACTCTAATGAAAAGGAAAACT	CTGCTTACTCTAATGAAAAGGAAAACC	CTTGGGGTTGGCCTCATTGCTCTT	A	G	CCTCATTGCTCT<T>TACTC[A/G]GTTTTCCTTTTCATTAGAGT	34.5	37	54.2
WRC0444	ACATCAGTGAACATAGAACARCACAC	AACATCAGTGAACATAGAACARCACAT	GTTCAAGGCATGAGCACTAGTCTAGTA	C	T	AGTGAACATAGAACARCACA[C/T]TTGTACTAGTAGT<GCTA>C	40.4	33.9	44.4
WRC0460	CGCCTCCATCATGGCCTCT	CGCCTCCATCATGGCCTCG	GCGCCTGCAGCGGGACAAGT	A	C	TGCAGCGGGA<C>AAG<T>C[A/C]GAGGCCATGATGGAGGCGMG	63.2	68.4	70
WRC0461	CAGTGCAAGGCTACAAGCA	CTCAGTGCAAGGCTACAAGCG	CATGCCSCATCGACTCCCGAT	A	G	CTCAGTGCAAGGCTACAAGC[A/G]CTNGAGGCAGATCGGGAGTC	54.5	57.1	61.9
WRC0471	CCAGCACCTCTCCATGA	GCTCCAGCACCTCTCCATGC	CACCTCCAGTCCCAYGGCCT	A	C	TGCTCCAGCACCTCTCCATG[A/C]GGGTCACSCCRAGGCCRTGG	56.5	61.9	67.5
WRC0472	AGAGCGAGATAAACCCGGCG	GTAGAGCGAGATAAACCCGGCA	GGCGCTTCAACAGAAGGTTYCACAA	C	T	TTYCACAAYRTGGCAGAGCT[C/T]GCCGGGTTTATCTCGCTCTA	57.1	54.5	50
WRC0475	GCCCAYTGCTGCTCTGAGCA	CCCAYTGCTGCTCTGAGCG	CATCACGATKGGGAACAAGGCGAT	A	G	TGCCCAYTGCTGCTCTGAGC[A/G]TGTGRCGGTGCGATAATCGC	59.5	65.8	52.1
WRC0476	GAAGTGATTAGATAACACTAGTTTGTG	GAAGTGATTAGATAACACTAGTTTGTC	TCGTGATGATGTTGCTAGTTGTACCTTTA	C	G	GTACCTTTAGAAACCAGAWA[C/G]ACAAACTAGTGTTATCTAAT	33.3	33.3	37.9
WRC0482	AGGTAGGCTTTCAATATCGGTATCC	CAGGTAGGCTTTCAATATCGGTATCT	CTGCAAGGTTCTCGTGTCAAAATGCTT	C	T	TTTC<A>AT<A>TCGGTATC[C/T]CTAAKYCCCAAATAACGCAG	44	39.3	44.4
WRC0484	CATAGGTGGAATATATCTTGAACCG	CTCATAGGTGGAATATATCTTGAACCA	CATGTTTCATCAGCGMTTCTGCCGT	C	T	GCGMTTCTGCCG<T>GAATA[C/T]GGTTCAAGATATATTCCACC	40.7	37	50
WRC0494	CATCCAACATGAATAGCTAGACAACAT	ATCCAACATGAATAGCTAGACAACAG	ATCAAAGATTTAGCAGGAAAGGAAGTTTAG	A	C	<T>TTA<G>CYTGTTATCTAC[A/C]T<GT>TGTCTA<G>CTATTC	37	38.5	33.3
WRC0514	CGGAGGCGATGGAGTACCTA	CGGAGGCGATGGAGTACCTG	CTTCAGGTCACAGTGTAAAACARCTTGAT	A	G	TCGGAGGCGATGGAGTACCT[A/G]CA<T>CATCATCACT<A>TC	57.1	61.9	39.7
WRC0518	CGGCACCAAGCCTGGC	CCTCGGCACCAAGCCTGGT	CCATACGGCAGATAGTGGCAGATT	C	T	<>TCCTCGGCACCAAGCCTGG[C/T]G<A>C<GGA>CC<AA>TCTG	75	61.9	50
WRC0523	GGTCCATCAGCAGCCCTGG	GGTCCATCAGCAGCCCTGA	GTTTCAGTTTTGAGAGACGAGGTTAACAA	C	T	GAGAGACGAGGTTAACAAGA[C/T]CAGGGCTGCTGATGGACCAA	65	57.1	37.9
WRC0533	GTGCGGATGGCGATGTTCCCA	GCGGATGGCGATGTTCCCG	CTCAGAGAAGCAATATGCTCCTCG	A	G	GTGCGGATGGCGATGTTCCC[A/G]AGAGTGGTCCTGTCGAAGA<>	61.9	65	50
WRC0534	CAGCAGGCCGTACCTATTCTAC	CAGCAGGCCGTACCTATTCTAG	GCATGGGCTTGAATGACCAAACACAA	C	G	AGCAGGCCGTACCTATTCTA[C/G]TAC<T>GCATGGAGGTATAC	52.2	50	46.2
WRC0538	GTAGCACCAAAAACATCGTTAAAATCG	CGTAGCACCAAAAACATCGTTAAAATCA	GATGTTGTCCTTCCTGAAAATGTTGAGTT	C	T	CTTCCTGAAAATGTTGAGTT[C/T]GATTTTAACGATGTTTTTGG	37	35.7	37.9
WRC0544	CATCCTTTTGTGAATAGATCTATGCGA	ATCCTTTTGTGAATAGATCTATGCGG	AAGAATTTGGGCGTGTATATGTCCTCATA	A	G	TTTGTGAATAGATCTATGCG[A/G]TCTATACGGTC<T>ATGAGG	37	38.5	37.9
WRC0553	CGCCGTGGGTTTTCGCCGAT	GCCGTGGGTTTTCGCCGAC	CCCCACAAATACATACACACGCACAA	A	G	<AA>CGCCGACCGACTGACCG[A/G]TCGGCGAAAACCCACGGCGA	61.9	68.4	46.2
WRC0562	ACAGCACTCACCTACAATTATGGTC	CACAGCACTCACCTACAATTATGGTA	CTGAGTGTGATGATGTACATTACATATTGG	G	T	TATTG<G>TTAACAAAACTA[G/T]ACCATAATTGTAGGTGAGTG	44	37.9	36.7
WRC0569	GAAGGTGTACACTTCTTGGTATCCT	AAGGTGTACACTTCTTGGTATCCC	CCAGGGATTGAAAAACTGGTCCTYTTT	A	G	CTGGTCCTYTTTCTGCCTTY[A/G]GGATACCAAGAAGTGTACAC	44	45.8	42.6
WRC0580	AACCATTCGGACTTCCAGAGATC	GTAACCATTCGGACTTCCAGAGATT	TATCTTGAAGTGCATTCCGGTTAAATCG	C	T	ATT<C>GGACTTCCAGAGAT[C/T]TCACC<C>GATTTAAC<C>G	45.8	40.7	39.3
WRC0588	TCTGACGATCGTACCACCCCA	CTGACGATCGTACCACCCCG	TCCATATCGATGATCATCTCTACTGAAC	A	G	TCTGACGATCGTACCACCCC[A/G]GAGCACTCAGAGCAGGA<G>	57.1	61.9	39.3
WRC0595	TGCAGCCCGTTTTCGCATCG	GCAGCCCGTTTTCGCATCC	GGTGGGATAYGGGAGCAGCTAC	C	G	AGGGGGGCATCCATCCCCGC[C/G]GATGCGAAAACGGGCTGCAA	59.1	57.1	61.4
WRC0601	TGCCACGAAAACTGCAGGTACTA	GCCACGAAAACTGCAGGTACTC	ACCTTCTTCCAATTCCAATCTTTCCCAT	A	C	CCACGAAAACTGCAGGTACT[A/C]<G>AGATTGATGTTGAATC<>	47.8	54.5	39.3
WRC0607	GAGGCTACGGGAGGAAGCCA	AGGCTACGGGAGGAAGCCG	CTCTCCTCGAAGAATTGATTCTGTGC	A	G	GGAGGCTACGGGAGGAAGCC[A/G]TGAGAAGGCAAGAGGAGAGK	65	68.4	46.2
WRC0608	CCTTGAAGAATTGACTCTGTGCCT	CTTGAAGAATTGACTCTGTGCCG	GCACAGAATCAACTCTTYGAGGAGA	A	C	TTY<G>AGGAG<A>GGATGG[A/C]GGCA<C>AGAGTCAATTCTT	46.4	47.8	46
WRC0613	AGCCTCTTGACCGGTACAGGAA	GCCTCTTGACCGGTACAGGAG	GTCCCGGTTGCCASGACAGAAT	A	G	CTTG<A>CCGG<T>ACAGGA[A/G]GAGCTGCGC<A>TTCTGTCS	54.5	61.9	59.1
WRC0614	CCCGTAAGTTTGTTTGTGGAAATGAC	CCCGTAAGTTTGTTTGTGGAAATGAT	TGAATGGCATTCCACGAAATTCAGAGAAT	C	T	AAGTTTGTTTGTGGAAATGA[C/T]AAGGACCGGATGGTACAACA	42.3	38.5	37.9
WRC0623	GATCTGAAATTGTTCATATATTGCTGCG	GATCTGAAATTGTTCATATATTGCTGCA	TGAGGTGTTGTCTAATGGTGAGAAAATTG	C	T	<G>GTGG<C>GTGCCTCGTT[C/T]GCAGCAATATATGAACAATT	38.7	31	37.9
WRC0624	CAGGATGACACCAGGTTTCAG	CTCAGGATGACACCAGGTTTCAC	ACATATGGGCCAGGCAAATGGTCAT	C	G	AGGCAAATGGTCA<T>GGTA[C/G]TGAAACCTGGTGTCATCCTG	52.2	52.2	48
WRC0629	GTAATGGAGCTGATGCGTGGC	GTAATGGAGCTGATGCGTGGG	CAGTGCTCCTYGGCTAGCTTTGAT	C	G	TGGAG<C>TGATGCG<T>GG[C/G]CTGAACTATCTCATGCATAG	57.1	57.1	52.1
WRC0633	AGGAGAAGGGATCTACGAGGAC	AAGGAGAAGGGATCTACGAGGAT	GCCCACAGGACGCCGACG	C	T	GGAGAAGGGATCTACGAGGA[C/T]GACTTCAGCAGCAACAACCG	54.5	47.8	77.8
WRC0634	GCGCCCATCACCGAACTCG	GCGCCCATCACCGAACTCC	CTGGAAGCTGCATTCCTGGGCT	C	G	CTGGGC<T>GGAGGACTGAC[C/G]GAGTTCGG<T>GATGGGCGC	65	61.9	59.1
WRC0636	CGACCTTGAGTGTTGTTAGACAAG	GCGACCTTGAGTGTTGTTAGACAAA	GTTATTGATCGACAGYGGTCATCCATT	C	T	CGACAGYGGTCATCCATTCC[C/T]TTGTCTAACAACACTCAAGG	45.8	44	42.6
WRC0637	ATAATCTTCACATGATGATTATCCACATTC	CATAATCTTCACATGATGATTATCCACATTA	CTTTCCAGTCATACGTGCATTGGATTTA	G	T	GGATTT<A>AGTTACTGTCT[G/T]AAT<G>TGGATAATCATCAT	30	29	39.3
WRC0638	GTGTATCCAGAGGATTATACCATTGTT	GTGTATCCAGAGGATTATACCATTGTA	CTTSACCAATCCATTGCCATATCAAATCTT	A	T	CCATATCAAATCT<TC>AGC[A/T]A<C>AAT<GG>TATAATCCT	35.7	35.7	36.7
WRC0645	GGCTCTACACCACGAGCTTCA	GGCTCTACACCACGAGCTTCG	ACCTGGCCGAGCGCGAACTT	A	G	GGCTCTACACCACGAGCTTC[A/G]YGCTCAAGTTCGCGCTCGGC	57.1	61.9	65
WRC0651	AAGTTGAGAAAAGGAGGTTTTTCACTC	GAAGTTGAGAAAAGGAGGTTTTTCACTT	CCACAGACRAACGACAAACTTGCAATT	C	T	AAAAGGAGG<T>TTTTCACT[C/T]GTTCGGATTTTGCCTTAGGT	37	35.7	42.6
WRC0653	ACTAGTCGACAGTTCATACATACTCA	CTAGTCGACAGTTCATACATACTCG	CCATGCTTTATGTTACACGGTACTGCT	A	G	TCGACAGTTCATACATACTC[A/G]TACAGAGATTGGTCATGAAC	37	44	44.4
WRC0657	GCATGTCCCAGTCCTTCCAACTA	CATGTCCCAGTCCTTCCAACTG	AYCTCCCTTTCTTATCCAAATGCCT	A	G	ATGTCCCAGTCCTTCCAACT[A/G]AC<A>GGCATTTGGATAA<G>	52.2	54.5	42
WRC0662	TACGTTGATATATGCTGGCTGCTTT	ACGTTGATATATGCTGGCTGCTTA	CATTGTTGTGTGTACAAGAGAATGCRGT	A	T	ACWATGATCTTGGATGAGCC[A/T]AAGCAGCCAGCATATATCAA	40.7	38.5	41.1
WRC0668	GTTTACTTCCAGATTTGATTGGATTCG	AAAGTTTACTTCCAGATTTGATTGGATTCA	TCCGATACRAAGCAAAATAACATGCTGTTT	C	T	ACATGCTGTTTGTGTAGCAT[C/T]GAATCCAATCAAATCTGGAA	37	30	35
WRC0672	AAGGGATAGATGTTGTATACTTGCCAT	AAGGGATAGATGTTGTATACTTGCCAA	ATGTGATCAAGATAGATGGGTACTCAAG	A	T	AATCAAGGAGTTGCTCAAGG[A/T]TGGCAAGTATACAACATCTA	37	37	39.3
WRC0676	GAAGCTCTTTGCCTATATATGGAGAAAAT	GAAGCTCTTTGCCTATATATGGAGAAAAA	TGTGTCAGTTCCARTGTGGTTCATGTA	A	T	GTGGTTCATGTACACACTGA[A/T]TTTTCTCCATATATAGGCAA	34.5	34.5	42.6
WRC0679	CACTGCACTCCCCAATCTCTG	CACTGCACTCCCCAATCTCTA	TAGACAGTGCWCATATTATAAATGAACAAA	C	T	GAACAAAACAAAGGTTTAAA[C/T]AGAGATTGGGGAGTGCAGTG	54.5	47.8	26.7
WRC0682	ATGTTTAAAGACCAGAGATCGTTCAG	GATGTTTAAAGACCAGAGATCGTTCAA	GAGTTGGTGACGAGTTTGAATTGTTAAGTA	C	T	AAGT<A>TATATTTTTTGGA[C/T]TGAACGATCTCTGGTCTTTA	38.5	35.7	36.7
WRC0686	AATGTTATGATGTAAGGTGGGAACTTC	GAATGTTATGATGTAAGGTGGGAACTTT	ACCAAGAAATATATKACATCACATGGTTTA	C	T	GATGTAAGGTG<GG>AACTT[C/T]TAGCCAAGATTTGTCKTGGC	35.7	34.5	28.3
WRC0691	GGCAAGGTAACGCAAGCCAGTTA	GCAAGGTAACGCAAGCCAGTTC	GAGGCCTCCCGCTACAAATCCA	A	C	CAAGGTAACGCAAGCCAGTT[A/C]TCGTTAGATCCGTCGCTAGG	52.2	54.5	59.1
WRC0703	CGTCCCACTCGAYGGCCT	CGTCCCACTCGAYGGCCC	CACCTTCACGTGGATACAGTCCC	A	G	CCTCTTCGTCGGCGCTCGCA[A/G]GGCCRTCGAGTGGGACGAGG	67.5	71.1	56.5
WRC0710	GCCCAACCTAGAAATGCTTGTGATT	CCCAACCTAGAAATGCTTGTGATC	GCAGATTCTTTATCCCGAAATCAAAACMAT	A	G	KTTCTRCACGCMCGTAGCAC[A/G]ATCACAAGCATTTCTAGGTT	42.3	45.8	35
WRC0711	CAGGTGAAGCTTTCCATCATGGAA	AGGTGAAGCTTTCCATCATGGAG	GTCGTGCAACTYGTTGGCGAGA	A	G	GTGAAGCTTTCCATCATGGA[A/G]TA<T>CTC<G>CCAACRAGT	45.8	47.8	56.8
WRC0729	ACCACATGAATGCTGCAGTRAAAGTA	CCACATGAATGCTGCAGTRAAAGTC	CTGATGGACCAAGCAGGGAGG	A	C	ATGAATGCTGCAGTRAAAGT[A/C]AGGTTCAATGGGAGRCACTA	38.9	46	61.9
WRC0737	CAAAAGTGGACTGAAGGGTGGC	TCAAAAGTGGACTGAAGGGTGGT	CAGCCTCCTCAGCCTTAACAATATGA	C	T	AAAAGTGGACTGAAGGGTGG[C/T]GT<T>CATATTGTTAAGGCT	52.2	44	46.2
WRC0746	CTCCCGTCGTGGTTGTTCTAG	CTCTCCCGTCGTGGTTGTTCTAT	AAGCCTGAGTRAATACACGACGTGAAT	G	T	CTCCCGTCGTGGTTGTTCTA[G/T]AACC<A>TTC<A>CG<T>CG	57.1	52.2	42.6
WRC0750	AACAGTGTGCCTGGTTTGCCC	GTAACAGTGTGCCTGGTTTGCCT	GTCCAGGATCCTGATCATGATGAGAT	C	T	AACAGTGTGCCTGGTTTGCC[C/T]CTGTCCATCTCATCATGATC	54.5	52.2	46.2
WRC0751	ATCCTGGACCGAGTACTGTTCC	GATCCTGGACCGAGTACTGTTCT	TGCAGATCTCATTCCCCACCAGATT	C	T	TCCTGGACCGAGTACTGTTC[C/T]AATCTGGTGGGGAATGAGAT	54.5	52.2	48
WRC0761	GAAATTCTTGCAGTACATTAGCCTTAG	ATGAAATTCTTGCAGTACATTAGCCTTAA	AATGCTATGTGGAACTTGCACAATTTCTTT	C	T	<T>TT<C>TT<T>KCAYCCT[C/T]TAAGGCTAATGTACTGCAAG	35.7	31	33.3
WRC0762	ACCTTTGCCAGTCTCTCCTCCA	ACCTTTGCCAGTCTCTCCTCCT	CTTTTGTCTCCCCGTAAATTCARAGCA	A	T	<>CTTTGCCAGTCTCTCCTCC[A/T]GCTGAAACTGGGCAACAGTR	54.5	54.5	42.6
WRC0764	TTTCCRAATGTAAATTACATCTTTTTACC	CCTTTTCCRAATGTAAATTACATCTTTTTACT	CGGCAGTYGATGAGAGAGGGG	C	T	TGTAAATTACATCTTTTTAC[C/T]CCGTTGCCTC<C>CCCTCTC	27.4	26.6	64.3
WRC0778	ACCATCAGTATGGGACACAACCT	CCATCAGTATGGGACACAACCC	GAAAAGCTTGCCCACTTACACTCTGT	A	G	TAGATCGTCAAGAGGGGGAA[A/G]GGTTGTGTCCCATACTGATG	47.8	54.5	46.2
WRC0789	GGAACATGTCGATCGCAAAGTATGAT	GAACATGTCGATCGCAAAGTATGAC	CCGCTCCCTATGGCAATGGCT	A	G	<T>ATACCTTTCTACATAGG[A/G]TCATACTTTGCGATCGACAT	42.3	44	61.9
WRC0793	ATAATATTTTGCCCCTTTTATATCGTTATTATC	ATAATATTTTGCCCCTTTTATATCGTTATTATA	ATGCCTGCATCAGGAAACCATGTTRTT	G	T	CACACATWACAAGTTTCAAA[G/T]ATAATAACGATATAAAAGGG	24.2	21.2	42.6
WRC0802	ATGGCTCAAGTTCACATGAATGCTG	ATGGCTCAAGTTCACATGAATGCTC	GACCTCATCAAACCCAAAACCTGCAAT	C	G	<T>GCCTTATCATAG<C>TGC[C/G]AGCATTCATGTGAAC<T>TG	44	44	44.4
WRC0811	GGATGGATCRAAATCTTGGCAATCG	AGGATGGATCRAAATCTTGGCAATCA	GGCAACATCTTCCAGGACTGYGAA	C	T	ATCTTCCAGGACTGYGAATT[C/T]GATTGCCAAGATTTYGATCC	46	40.4	52.1
WRC0815	CAGCTGAGCTTGCCAARAATCAG	CAGCTGAGCTTGCCAARAATCAA	AGGACACTATCCTGGTGYTGCT	C	T	ATCCTGGTGYTGC<T>TGAC[C/T]TGATTYTTGGCAAGCTCAGC	47.9	40.4	52.3
WRC0819	CATGTTGAATAAATGTACCTGAGTTGC	CATGTTGAATAAATGTACCTGAGTTGT	CRCCAATGTCAAGGGTCAAACAAAAGT	C	T	GAATAAATGTACCTGAGTTG[C/T]GACCATGTAGGAGATAAAGA	37	33.3	42.6
WRC0820	CAATCACTATTAAAAATCATGGAATCGCG	CAATCACTATTAAAAATCATGGAATCGCA	TGACATTGGTGGAGGCGCATGATAT	C	T	CGCATGAT<AT>TTT<C>CC[C/T]GCGA<T>TC<C>ATGATTTT	33.3	30	48
WRC0826	GTGGCCGGCAACATCTCCACA	GGCCGGCAACATCTCCACG	CTCCGCCCATTCCAACCAGCAA	A	G	GTGGCCGGCAACATCTCCAC[A/G]GTGAATTTGCTGGTTGGAAT	61.9	65	59.1
WRC0832	GTGGCAAATTTATAGAAAGACCTTGC	CGTGGCAAATTTATAGAAAGACCTTGT	GGAGCAAGGAGATAAACATATAGCTGAAA	C	T	AAATTTATAGAAAGACCTTG[C/T]CCCCTGCCAGCGTTTCAGCT	38.5	37	37.9
WRC0834	ATCCAGCGCTTCAAGAGCAGC	ATCCAGCGCTTCAAGAGCAGA	GTGGTGATGTTTTTYGGGTCACTAGAA	G	T	TYGGGTCAC<TA>G<AA>AT[G/T]<C>TG<C>TCTTGAAGCGCT	54.5	47.8	42.6
WRC0839	GATGACTTTGTCCTTCGCCGG	GATGACTTTGTCCTTCGCCGC	ACATGATCATCGTGKTGTACATTTCCTTAT	C	G	TCCTTATCTGGGACGAGCCC[C/G]CGGCGAAGGACAAAGTCATC	57.1	57.1	35
WRC0848	GCCTACTGGGCGCGSTCC	GCCTACTGGGCGCGSTCG	GCGAGAAATGGTCCTTGCASGCT	C	G	GTGGCCTACTGGGCGCGSTC[C/G]TTCGACCAGGACCTGCAGCG	77.8	77.8	56.5
WRC0850	ACCTACATGCACCTCTGCGTC	ACCTACATGCACCTCTGCGTG	AGAAGAAYGACTTCCACCACCACTT	C	G	ACCTACATGCACCTCTGCGT[C/G]GAGGACTGGAAGTGGTGGTG	57.1	57.1	46
WRC0852	CAGACTGGATTCTTGGCCTGC	GCAGACTGGATTCTTGGCCTGT	TGAGGGTCTGAGRAAAGGCTCCAA	C	T	CAGACTGGATTCTTGGCCTG[C/T]CGTTCTTCAATCACYTTGGA	57.1	52.2	52.1
WRC0866	CATCTAAGCTCGCGTCTTTGCC	CCATCTAAGCTCGCGTCTTTGCA	CGCCGTTCAACGTGGCCTTGAT	G	T	GGT<C>CATG<GC>TCCCCT[G/T]GCAAAGA<C>G<C>GAGCTT	54.5	52.2	59.1
WRC0873	AGCCGCTTTCACTATGCGCAG	ATAGCCGCTTTCACTATGCGCAA	TACCTTCTGCGKCACTCCCACAT	C	T	ACTCCCACATCCGCTGTGAG[C/T]TGCGCATAGTGAAAGCGGCT	54.5	45.8	54.3
WRC0875	GCCAATGGCTTAAGAAAACATCCAAA	GCCAATGGCTTAAGAAAACATCCAAT	ATGTTAGTGTTTCTAACCTCGGGACATT	A	T	GCTTAAGAAAACATC<CA>A[A/T]<G>C<G>TG<A>ATGTCC<C>	38.5	38.5	39.3
WRC0876	AAAATACAAGCTTGTTTACACTCTCCC	CAAAATACAAGCTTGTTTACACTCTCCT	GCTAGTGAGGAAGSAGAAGCAT	C	T	CAAGCTTGTTTACACTCTCC[C/T]G<C>MAGGCATTGGG<GA>T	37	35.7	50
WRC0880	GGAGGTCCCTGGGGGGGA	GAGGTCCCTGGGGGGGG	CGAGCCCGTTGGCRTCTGGTT	A	G	GCGGGAGGTCCCTGGGGGGG[A/G]CACAGTGCGGAACCAGAYGC	77.8	82.4	64.3
WRC0908	GAATTCTTGTAAATAGGTGCCAGC	CTGAATTCTTGTAAATAGGTGCCAGG	AACATTACATCATCTGGGAACATGTCAAC	C	G	TTCTTGTAAATAGGTGCCAG[C/G]<G>TTGACATGTTCCCAGAT	41.7	42.3	37.9
WRC0914	ATCTTCCCTTGTCACGATTTGATCG	ATCTTCCCTTGTCACGATTTGATCA	GGTGCACCTGCCGTAGAGGTTT	C	T	GCCGTAGAGGTTTCTGCTGG[C/T]GATCAAATCGTGACAAGGGA	42.3	37	59.1
WRC0923	TTGCCGATGTCGGCACCG	AACTTTGCCGATGTCGGCACCA	CACGTAGTAGGGTTTGTACACCACAT	C	T	CACCACA<T>TGGCGAAGAC[C/T]GGTGCC<GA>CATCGGCAAA	65	54.5	46.2
WRC0937	GTACCTCTTTGCTTGCCCAGAAG	AGTACCTCTTTGCTTGCCCAGAAT	CCCATCTTGCGTCTYGGATAGCAT	G	T	ACCTCTTTGCTTGCCCAGAA[G/T]YGCRCCAAGCTSTGAAATGC	52.2	45.8	52.1
WRC0952	CGGCAGCACAGGCTGGAG	GCGGCAGCACAGGCTGGAA	TTTTCTTGAGCGGACGCTTCCCTTT	C	T	GAGCGGACGCTTCCCTTTGC[C/T]TCCAGCCTGTGCTGCCGCCG	72.2	68.4	48
WRC0953	CGTGAACTACGCGCCTGGA	CTCGTGAACTACGCGCCTGGT	TATCGCCTATGTAGTGTGGGCCATT	A	T	CTCGTGAACTACGCGCCTGG[A/T]TCAACTAATGA<C>AGGAT<>	61.9	56.5	48
WRC0954	CGGCAAAAGCAGTCCCCG	ACTCGGCAAAAGCAGTCCCCA	CGCCTGGATCAACTAATGACAGGATA	C	T	CGATAGCTTCCCCTTTCTTG[C/T]<G>GGGACTGCTTTTGCCGA	65	54.5	46.2
WRC0955	CACTGAAGAAATGAARGTGGAACACA	ACTGAAGAAATGAARGTGGAACACG	TAATCTCCTCCGCAAGCAGAC	A	G	AAGAAATGAARGTGGAACAC[A/G]AGAGGGATATGGAGAAGATC	40.4	42	52.4
WRC0957	CCGACGGAACTAGCCATCGAG	CCGACGGAACTAGCCATCGAA	GAGATGCTTCTGAGGCTTGAAAAGGAA	C	T	<>GAGCT<G>TTTAGGCCAGA[C/T]TCGATGGCTAGTTCCGTCGG	59.1	52.2	44.4
WRC0959	ACCATTGACAAGAAGCCGTCATAC	ACCATTGACAAGAAGCCGTCATAG	ACACGCGCTACACCGGCTCA	C	G	ATTGACAAGAAGCCGTCATA[C/G]GTAAGAGCTGC<T>GAGCCG	45.8	45.8	65
WRC0961	GACGATGAAAGGGCTCATCACG	GACGATGAAAGGGCTCATCACC	ATCTCCTTATCTTTTTGTTCCGTTTCATCA	C	G	AGCCTTGAGCTTCGGATTGC[C/G]GTGATGAGCCCTTTCATCGT	54.5	54.5	33.3
WRC0962	GAGGGACATGTTGATGGTGGAG	GAGGGACATGTTGATGGTGGAC	CCTTCCACAACGGCAGATTCTACA	C	G	CAACGGCAGATTCTAC<A>T[C/G]TCCACCATCAACATGTCCCT	54.5	54.5	50
WRC0963	AACAACAACATTGGTCAGTTTCTTAATTTC	AAAAACAACAACATTGGTCAGTTTCTTAATTTT	TCAGTTTTCTGGTCCTAAAGTGAAAACAG	C	T	TG<G>TCAGTTTCTTAATTT[C/T]GTGTA<C>TGTTTTCACTTT	30	22.2	37.9
WRC0965	TGATGGATCTGGTCAAGGAATGC	GTTGATGGATCTGGTCAAGGAATGT	ATCAGTACCTAGTAGTCATACACAATCT	C	T	ATGGATCTGGTCAAGGAATG[C/T]AGCTGCCGGAGTGAAAAACT	47.8	42.3	35.7
WRC0969	ATCTGGAAGCTCTGATGAACCAAGA	CTGGAAGCTCTGATGAACCAAGC	YTGGAACGTGCAGTTCTCGAAGTCT	A	C	AAGCTCTGATGAACCA<A>G[A/C]SATGTACCA<A>GACTTCGA	44	50	50
WRC0975	GTATGCCTCCTCGATCCCTCT	GTATGCCTCCTCGATCCCTCA	GCAGCTTCTCATCGAGCCATACTAA	A	T	YCG<TC>RTTGACCG<A>CC[A/T]GAG<G>GATCGAGGAGGC<A>	56.5	54.5	48
WRC0976	CGCCTGCGGCCTCTTCTC	CGCCTGCGGCCTCTTCTG	CCGGCCAAGTAGGGCGGC	C	G	CGCCGCCTGCGGCCTCTTCT[C/G]<G>CCGCCCTA<C>TTGGCC	72.2	72.2	77.8
WRC0985	CAGAGTACTTGACACTGTGCAAT	CTCAGAGTACTTGACACTGTGCAAA	CCTTCGATGGSCAGAGCTTGAAG	A	T	AGAG<C>TTGAA<G>TTTGA[A/T]TTGCACAG<T>GT<C>AAGT	44	44	56.5
WRC0987	AACAATTTTGTAAATCTAAGAAACCAGTCG	GAAACAATTTTGTAAATCTAAGAAACCAGTCA	CTTTGCCGCGCAAGTTGATGTAATG	C	T	AGTTGAAACAGGTCTGAAAC[C/T]GACTGGTTTCTTAGATTTAC	30	28.1	48
WRC0992	ATTGCGAGTTGTGCCATGAAAAATCT	GCGAGTTGTGCCATGAAAAATCC	GCTCCTCTGGCGGTGACTATTCAT	A	G	C<AT>CTCCTCAAGG<G>CA[A/G]GATTTTTCATGGCACAACTC	37	42.3	54.2
WRC0993	CCATGGCCAGAATAAACAGCATC	GTCCATGGCCAGAATAAACAGCATT	CTGGACCGGCGTTTACCCACTT	C	T	CCAG<A>ATAAA<C>AGCAT[C/T]GG<G>GACA<G>AGGATCTC	47.8	44	59.1
WRC0994	CACATTCTTTGGGGCACAGATCC	CACATTCTTTGGGGCACAGATCA	CGAAGAGGCCCAYGGTGGCAA	G	T	RTGCCTTGTAAACTGGAMGA[G/T]GATCTGTGCCCCAAAGAATG	52.2	47.8	64.3
