## Supplementary Table 2 for "Development of Wheat-*Aegilops caudata* Introgression Lines and Their Characterisation Using Genome-Specific KASP Markers"

### Sheet: Genome-specific KASP
Assay_ID	Chr_specificty	total_contigs	contig_regions
WRC0002	1A	1	chr1A:7294417-7294567
WRC0008	1A	1	chr1A:96360433-96360533
WRC0009	1A	3	chr1A:96360484-96360694|chr1D:79095811-79095870|chr1B:130002395-130002565
WRC0015	1A	3	chr1A:186993396-186993592|chr1D:127931555-127931554|chr1B:228174957-228174956
WRC0023	1A	3	chr1A:310254594-310254694|chr1B:341135658-341135758|chr1D:235673389-235673489
WRC0041	1A	1	chr1A:522519961-522520087
WRC0042	1A	1	chr1A:522520013-522520132
WRC0049	1B	2	chr1B:24491752-24491948|chr1A:16447597-16447715
WRC0059	1B	1	chr1B:122350451-122350589
WRC0074	1B	1	chr1B:332750256-332750363
WRC0076	1B	1	chr1B:333628901-333629001
WRC0077	1B	3	chr1B:359198198-359198298|chr1D:253217431-253217531|chr1A:325049874-325049972
WRC0091	1B	2	chr1B:568568678-568568778|chr1A:516786447-516786547
WRC0095	1B	1	chr1B:604146301-604146401
WRC0108	1D	1	chr1D:38908346-38908530
WRC0114	1D	1	chr1D:112770008-112770200
WRC0120	1D	2	chr1D:205481645-205481745|chr1A:262841728-262841826
WRC0124	1D	2	chr1D:256078007-256078107|chr1A:328716739-328716820
WRC0127	1D	2	chr1D:279233898-279234006|chr1B:378943803-378943905
WRC0128	1D	1	chr1D:279233900-279234061
WRC0130	1D	3	chr1D:327930443-327930543|chr1B:442067277-442067372|chr1A:408488564-408488659
WRC0134	1D	3	chr1D:364384790-364384980|chr1A:463400741-463400931|chr1B:487679926-487680113
WRC0142	1D	1	chr1D:472534362-472534451
WRC0149	2A	1	chr2A:14967646-14967841
WRC0152	2A	2	chr2A:79205226-79205326|chr2D:78764406-78764495
WRC0155	2A	2	chr2A:126996126-126996226|chr2B:175459359-175459459
WRC0157	2A	1	chr2A:127000463-127000563
WRC0159	2A	1	chr2A:127000514-127000659
WRC0170	2A	1	chr2A:333730463-333730655
WRC0190	2A	3	chr2A:669752488-669752587|chr2B:619682149-619682245|chr6B:500210488-500210562
WRC0196	2B	1	chr2B:6376902-6377098
WRC0219	2B	3	chr2B:359866839-359866939|chr2A:389219252-389219352|chr2D:308024854-308024954
WRC0225	2B	1	chr2B:445686268-445686441
WRC0226	2B	3	chr2B:454019108-454019208|chr2D:383560478-383560536|chr2A:518336853-518336911
WRC0229	2B	1	chr2B:539290289-539290416
WRC0235	2B	3	chr2B:625544266-625544399|chr2D:527906696-527906829|chr2A:672773188-672773321
WRC0244	2B	2	chr2B:743329095-743329240|chr2D:609243841-609243986
WRC0247	2B	2	chr2B:745579893-745580082|chr2D:610065407-610065479
WRC0253	2D	2	chr2D:30748830-30748993|chr2A:33044576-33044739
WRC0256	2D	2	chr2D:38237285-38237476|chr2B:66805711-66805902
WRC0272	2D	3	chr2D:375606739-375606914||chr2A:508074436-508074611|chr2B:446116631-446116789
WRC0275	2D	2	chr2D:382180561-382180736|chr2A:516432570-516432648
WRC0276	2D	3	chr2D:410418483-410418583|chr2A:578607641-578607741|chr2B:485040255-485040351
WRC0277	2D	3	chr2D:422881761-422881904|chr2A:565744419-565744557|chr2B:495709448-495709587
WRC0280	2D	1	chr2D:480501041-480501155
WRC0289	2D	2	chr2D:611530005-611530155|chr2B:746170278-746170428
WRC0291	2D	2	chr2D:621977978-621978075|chr2B:763878635-763878732
WRC0293	3A	1	chr3A:13029108-13029281
WRC0297	3A	1	chr3A:36303240-36303396
WRC0335	3A	1	chr3A:734014105-734014270
WRC0348	3B	1	chr3B:78398398-78398564
WRC0349	3B	1	chr3B:78398398-78398563
WRC0355	3B	3	chr3B:154224453-154224578|chr3D:103649207-103649297|chr3A:552611328-552611415
WRC0367	3B	2	chr3B:406460917-406461069|chr3D:313312255-313312407
WRC0373	3B	3	chr3B:525611604-525611755|chr3A:518900330-518900481|chr3D:399659023-399659174
WRC0382	3B	1	chr3B:673846193-673846423
WRC0384	3B	1	chr3B:738315469-738315664
WRC0387	3B	1	chr3B:745733244-745733397
WRC0390	3B	1	chr3B:808673777-808673926
WRC0391	3D	1	chr3D:14150114-14150271
WRC0401	3D	1	chr3D:95248978-95249078
WRC0403	3D	2	chr3D:130503566-130503666|chr3A:142578013-142578113
WRC0404	3D	1	chr3D:134564109-134564209
WRC0405	3D	1	chr3D:163893549-163893744
WRC0409	3D	1	chr3D:278968106-278968206
WRC0421	3D	1	chr3D:415159822-415159943
WRC0436	4A	3	chr4A:5465184-5465284|chr4D:464988190-464988290|chr4B:581308988-581309085
WRC0444	4A	1	chr4A:60934299-60934477
WRC0460	4A	1	chr4A:330085107-330085245
WRC0461	4A	1	chr4A:330085730-330085887
WRC0471	4A	1	chr4A:606586780-606586867
WRC0472	4A	1	chr4A:606586848-606586930
WRC0475	4A	1	chr4A:674336551-674336679
WRC0476	4A	1	chr4A:674336579-674336750
WRC0482	4B	2	chr4B:4992510-4992674|chr1D:7382740-7382886
WRC0484	4B	1	chr4B:22564891-22565082
WRC0494	4B	1	chr4B:207112381-207112522
WRC0514	4B	1	chr4B:649525750-649525886
WRC0518	4D	1	chr4D:11665481-11665617
WRC0523	4D	1	chr4D:77126010-77126170
WRC0533	4D	2	chr4D:231215504-231215604|chr4B:323793869-323793969
WRC0534	4D	1	chr4D:235397894-235398088
WRC0544	4D	3	chr4D:371793368-371793468|chr4A:92217351-92217451|chr4B:456597943-456598043
WRC0553	4D	3	chr4D:465605214-465605402|chr4B:582559338-582559418|chr4A:4845014-4845091
WRC0562	5A	3	chr5A:13409486-13409660|chr4B:517161346-517161471|chr4A:45686222-45686351
WRC0569	5A	1	chr5A:113607411-113607592
WRC0580	5A	3	chr5A:307349847-307349947|chr5D:228777243-228777343|chr5B:254573548-254573648
WRC0588	5A	1	chr5A:444265482-444265582
WRC0595	5A	3	chr5A:535137351-535137524|chr5D:421532832-421533005|chr5B:507873158-507873331
WRC0601	5A	1	chr5A:653690878-653691024
WRC0607	5A	2	chr5A:702000301-702000400|chr4B:661612804-661612903
WRC0608	5A	1	chr5A:702000387-702000511
WRC0614	5B	1	chr5B:41816696-41816902
WRC0623	5B	2	chr5B:158131458-158131558|chr5D:179768893-179768993
WRC0629	5B	1	chr5B:274351458-274351591
WRC0633	5B	3	chr5B:356717027-356717174|chr5D:310694991-310695138|chr5A:404228641-404228788
WRC0634	5B	3	chr5B:356717203-356717385|chr5D:310695167-310695349|chr5A:404228817-404228999
WRC0636	5B	1	chr5B:418015652-418015780
WRC0637	5B	1	chr5B:418016319-418016490
WRC0638	5B	1	chr5B:418016762-418016914
WRC0645	5B	1	chr5B:485655958-485656114
WRC0651	5B	1	chr5B:580103446-580103598
WRC0653	5B	2	chr5B:581828741-581828841|chr5A:594080635-594080727
WRC0657	5B	3	chr5B:658369278-658369460|chr5A:650160402-650160584|chr5D:521866294-521866475
WRC0668	5D	1	chr5D:11310358-11310519
WRC0672	5D	2	chr5D:43100367-43100525|chr5A:32992606-32992764
WRC0676	5D	1	chr5D:76203740-76203880
WRC0679	5D	1	chr5D:128544967-128545109
WRC0682	5D	2	chr5D:193129318-193129518|chr5B:198417724-198417923
WRC0686	5D	2	chr5D:228553423-228553559|chr5B:254496066-254496197
WRC0691	5D	3	chr5D:273533198-273533358|chr5B:309029735-309029895|chr5A:362794207-362794365
WRC0703	5D	2	chr5D:421654934-421655108|chr5B:508038699-508038862
WRC0710	5D	1	chr5D:559922059-559922256
WRC0711	5D	1	chr5D:565201606-565201753
WRC0746	6A	1	chr6A:530218741-530218882
WRC0750	6A	1	chr6A:587556568-587556627
WRC0751	6A	1	chr6A:587556586-587556642
WRC0761	6B	1	chr6B:46960600-46960703
WRC0762	6B	1	chr6B:50124429-50124540
WRC0764	6B	3	chr6B:90281225-90281355|chr6A:51409692-51409822|chr6D:38888156-38888216
WRC0778	6B	2	chr6B:292803423-292803523|chr6D:181700662-181700733
WRC0789	6B	3	chr6B:472610229-472610329|chr6D:304739293-304739393|chr6A:410580234-410580334
WRC0793	6B	1	chr6B:526482404-526482590
WRC0802	6B	3	chr6B:641396480-641396579|chr6D:426101493-426101592|chr6A:571021673-571021772
WRC0811	6D	1	chr6D:3917333-3917493
WRC0819	6D	2	chr6D:112429539-112429718|chr6A:137375581-137375702
WRC0820	6D	1	chr6D:112429665-112429765
WRC0832	6D	1	chr6D:290319933-290320033
WRC0834	6D	1	chr6D:291959323-291959419
WRC0866	7A	1	chr7A:42127649-42127833
WRC0873	7A	1	chr7A:172980076-172980279
WRC0876	7A	3	chr7A:220098808-220098962|chr7D:207549911-207550065|chr7B:193531145-193531299
WRC0880	7A	1	chr7A:247663044-247663207
WRC0908	7B	3	chr7B:104771883-104771983|chr7D:139847653-139847753|chr7A:139545572-139545672
WRC0914	7B	1	chr7B:152783350-152783450
WRC0923	7B	1	chr7B:387645929-387646029
WRC0937	7B	1	chr7B:589153369-589153486
WRC0952	7D	1	chr7D:21257163-21257263
WRC0953	7D	2	chr7D:22569924-22570059|chr4A:705446577-705446712
WRC0954	7D	2	chr7D:22569924-22570177|chr4A:705446459-705446712
WRC0955	7D	2	chr7D:25855850-25855983|chr7A:26789577-26789695
WRC0957	7D	3	chr7D:80508297-80508397|chr7A:83287605-83287705|chr7B:27822459-27822559
WRC0962	7D	2	chr7D:148164970-148165070|chr7A:149317393-149317493
WRC0963	7D	2	chr7D:157531325-157531495|chr6D:24617131-24617286
WRC0965	7D	1	chr7D:180983641-180983741
WRC0975	7D	1	chr7D:295514691-295514891
WRC0976	7D	3	chr7D:383317428-383317594|chr7A:432184353-432184519|chr7B:377908488-377908654
WRC0985	7D	3	chr7D:459800693-459800893|chr7A:539713364-539713564|chr7B:482088973-482089173
WRC0992	7D	3	chr7D:556220822-556220922|chr7B:603274493-603274593|chr7A:642024035-642024132
WRC0994	7D	1	chr7D:591302593-591302793
WRC0174	2A	2	chr2A:415264933-415265095|chr2D:317876104-317876266
WRC0613	5B	2	chr5B:41816784-41816928|chr4A:24038603-24038675
WRC0662	5B	3	chr5B:704303730-704303920|chr4A:611268617-611268807|chr5D:558345958-558346128
WRC0987	7D	3	chr7D:485829516-485829616|chr7B:513650515-513650583|chr7A:554385910-554385977
WRC0993	7D	2	chr7D:591301991-591302191|chr5B:171733403-171733455

### Sheet: Genome-nonspecific KASP
Assay_ID	total_contigs	contig_regions
WRC0063	2	chr1B:158518711-158518811|chr1A:111151444-111151544
WRC0126	3	chr1D:261741669-261741796|chr1B:350391711-350391838|chr1A:338583278-338583405
WRC0131	3	chr1D:338942296-338942481|chr1A:438366873-438367058|chr1B:453514111-453514296
WRC0192	3	chr2A:678671524-678671624|chr2D:535571894-535571994|chr2B:636775966-636776063
WRC0207	3	chr2B:188150801-188150904|chr2B:188261407-188261510|chr4A:598453880-598453983
WRC0279	3	chr2D:450395684-450395805|chr2B:530726765-530726886|chr2A:598979119-598979240
WRC0309	2	chr3D:153179239-153179339|chr3A:176556019-176556119
WRC0319	3	chr3B:425388611-425388711|chr3A:436464858-436464958|chr3D:299599710-299599810
WRC0370	3	chr3B:443805542-443805693|chr3D:344340151-344340302|chr3A:458680704-458680855
WRC0406	3	chr3D:253518912-253519101|chr3A:336597265-336597454|chr3B:309615887-309616076
WRC0412	3	chr3D:325977158-325977350|chr3B:423364620-423364812|chr3A:439290385-439290577
WRC0415	3	chr3D:336839072-336839172|chr3B:434672656-434672756|chr3A:454174741-454174841
WRC0431	3	chr3D:553740489-553740657|chr3B:734732979-734733147|chr3A:690193861-690193989
WRC0538	3	chr4D:300783411-300783511|chr4B:373981820-373981920|chr4A:182219159-182219259
WRC0624	3	chr5B:209650604-209650704|chr5D:198952444-198952544|chr5A:227707889-227707989
WRC0729	3	chr6A:217266089-217266264|chr6D:159018451-159018582|chr6B:289530130-289530261
WRC0737	3	chr6A:425281977-425282067|chr6D:295602096-295602186|chr6B:459805514-459805604
WRC0815	3	chr6D:36821907-36822064|chr6B:85790455-85790612|chr6A:48559777-48559934
WRC0826	3	chr6D:187500098-187500286|chr6B:389242480-389242668|chr6A:259771175-259771363
WRC0839	3	chr6D:363258359-363258549|chr6A:503819884-503820074|chr6B:545269751-545269941
WRC0848	3	chr6D:436223926-436224109|chr6A:583271062-583271245|chr6B:659235131-659235314
WRC0850	3	chr6D:444136522-444136715|chr6B:668776813-668777006|chr6A:591732120-591732313
WRC0852	3	chr6D:451908916-451909109|chr6B:686417036-686417229|chr6A:597832388-597832581
WRC0875	2	chr7A:200615861-200616023|chr4A:690222648-690222810
WRC0959	3	chr7D:84595761-84595902|chr7B:34310622-34310763|chr7A:85901499-85901633
WRC0961	3	chr7D:117526270-117526441|chr7A:121924233-121924404|chr7B:78067411-78067582
WRC0969	3	chr7D:212808993-212809162|chr7B:188975740-188975909|chr7A:224089428-224089597
